# A CD40-Targeted IL-21 Fusokine Enables Rapid Generation of Human IL-10⁺Granzyme B⁺ Regulatory B Cells

**DOI:** 10.64898/2026.01.12.699061

**Authors:** Andrea Pennati, Shala Yuan, Rahul Das, Catigan Hedican, Amar Yeware, Jacques Galipeau

## Abstract

Regulatory B cells (Bregs) have emerged as important modulators of immune homeostasis, complementing the classical roles of B cells in antibody production, antigen presentation, and provision of costimulatory signals and cytokines. Beyond promoting immunity, B cells can actively suppress inflammatory responses through specialized regulatory programs that limit effector T cell expansion and restrain pathogenic myeloid activation. These suppressive functions are mediated by mechanisms including secretion of IL-10, IL-35, and TGF-β, expression of inhibitory ligands, and release of granzyme B. However, Bregs are rare and heterogeneous in humans, typically comprising less than 1–2% of circulating B cells, and defects in their frequency or function are associated with autoimmune and inflammatory diseases.

The scarcity of endogenous Bregs has driven interest in their ex vivo generation as a cellular immunotherapy. Although several strategies efficiently induce regulatory B cells in murine systems, translation to human B cells has been limited by inefficiency, lack of scalability, or reliance on poorly defined culture conditions. Consequently, a robust and clinically compatible approach for generating human Bregs has remained elusive.

With human peripheral blood B cells as starting materiel, we show that a CD40 targeted IL-21 gain of function fusion protein in combination with TLR9 activation induces a stable regulatory phenotype characterized by IL-10 and granzyme B expression in more than 95% of input B-cells. These induced Bregs display a coordinated transcriptional program distinct from conventional activation, significantly suppress activated human T cell proliferation and modulate inflammatory myeloid responses in vitro. In mice with human T-cell driven xenoGVHD, transfusion of T-cell donor matched Bregs significantly improves survival. These data support the feasibility of Breg manufacturing at scale for use a cellular pharmaceutical.
