## Supplementary Table 1 for "A CD40-Targeted IL-21 Fusokine Enables Rapid Generation of Human IL-10⁺Granzyme B⁺ Regulatory B Cells"

### Sheet: Sheet1
Comparison	Gene_Name	log2FoldChange	padj	Direction
Bregs vs B cells	IGKV1-6	4.21494	2.41e-190	Upregulated
Bregs vs B cells	RP11-625L16.3	11.9094	4.71e-190	Upregulated
Bregs vs B cells	SLC41A1	3.59227	1.81e-178	Upregulated
Bregs vs B cells	TOX	4.16346	3.42e-167	Upregulated
Bregs vs B cells	IGHV3-7	3.41937	3.23e-165	Upregulated
Bregs vs B cells	IGHV1-69	3.77559	8.32e-159	Upregulated
Bregs vs B cells	IGHV1-18	3.90047	1.21e-154	Upregulated
Bregs vs B cells	PFKFB3	2.94521	2.77e-153	Upregulated
Bregs vs B cells	IGHV1-24	4.29062	6.81e-145	Upregulated
Bregs vs B cells	DDIT4	2.90298	9.09e-145	Upregulated
Bregs vs B cells	IGHV1-46	3.76863	9.47e-140	Upregulated
Bregs vs B cells	IGHV4-59	3.83637	1.63e-131	Upregulated
Bregs vs B cells	IGHV3-33	3.41457	1.27e-129	Upregulated
Bregs vs B cells	GZMB	8.83249	9.37e-129	Upregulated
Bregs vs B cells	IGKV7-3	4.99939	5.08e-126	Upregulated
Bregs vs B cells	IGHV3-74	4.00011	1.62e-123	Upregulated
Bregs vs B cells	PAG1	1.84446	7.37e-122	Upregulated
Bregs vs B cells	IGHV3-72	3.82642	2.42e-117	Upregulated
Bregs vs B cells	IGLJ3	4.15957	6.72e-113	Upregulated
Bregs vs B cells	MZB1	3.63597	2.52e-111	Upregulated
Bregs vs B cells	SOCS3	6.83665	9.7e-111	Upregulated
Bregs vs B cells	SLC1A4	3.15817	4.18e-110	Upregulated
Bregs vs B cells	IGHV5-51	3.83009	1.26e-107	Upregulated
Bregs vs B cells	TMEM163	3.06645	4.05e-107	Upregulated
Bregs vs B cells	DHRS9	7.54159	1.21e-106	Upregulated
Bregs vs B cells	IGHM	1.91915	6e-101	Upregulated
Bregs vs B cells	RAB7L1	2.06273	4.58e-100	Upregulated
Bregs vs B cells	GAS6	6.39686	2.53e-93	Upregulated
Bregs vs B cells	STK17B	1.01453	5.23e-93	Upregulated
Bregs vs B cells	KCTD12	2.30671	6.42e-93	Upregulated
Bregs vs B cells	IGLV2-11	3.957	2.65e-92	Upregulated
Bregs vs B cells	LDLR	3.7387	4.62e-92	Upregulated
Bregs vs B cells	IGLV3-1	4.71407	1.31e-90	Upregulated
Bregs vs B cells	IGKV1-5	4.17165	9.48e-89	Upregulated
Bregs vs B cells	IGHV4-61	4.29409	2.7e-88	Upregulated
Bregs vs B cells	SLA	2.13799	5.95e-88	Upregulated
Bregs vs B cells	IGKV3-20	3.55051	8.37e-88	Upregulated
Bregs vs B cells	E2F2	4.01718	3.3e-86	Upregulated
Bregs vs B cells	ARID5A	1.77677	3.5e-86	Upregulated
Bregs vs B cells	IGHG1	5.33262	1.94e-83	Upregulated
Bregs vs B cells	RP11-25K19.1	4.80509	2.43e-83	Upregulated
Bregs vs B cells	FADS2	3.91844	7.87e-83	Upregulated
Bregs vs B cells	CEP128	3.79582	1.15e-81	Upregulated
Bregs vs B cells	IGKJ5	2.78175	4.97e-81	Upregulated
Bregs vs B cells	RRBP1	2.52843	4.28e-80	Upregulated
Bregs vs B cells	IGLV1-44	4.38461	7.14e-80	Upregulated
Bregs vs B cells	DUSP5	2.37223	1.53e-79	Upregulated
Bregs vs B cells	IGLV9-49	3.19453	1.69e-79	Upregulated
Bregs vs B cells	IGHJ4	2.73547	2.2e-78	Upregulated
Bregs vs B cells	IGHJ2	2.98437	2.47e-77	Upregulated
Bregs vs B cells	FKBP11	2.59529	4.42e-77	Upregulated
Bregs vs B cells	HIF1A	1.47126	1.69e-76	Upregulated
Bregs vs B cells	IGKV1D-33	6.27136	2.45e-76	Upregulated
Bregs vs B cells	IGLV2-23	4.112	1.05e-75	Upregulated
Bregs vs B cells	IGHJ3	2.79431	1.52e-75	Upregulated
Bregs vs B cells	LIMA1	2.5809	3.34e-75	Upregulated
Bregs vs B cells	IGKV3D-20	3.82583	3.34e-75	Upregulated
Bregs vs B cells	ITM2C	2.48431	6.54e-75	Upregulated
Bregs vs B cells	HID1	5.21477	1.51e-74	Upregulated
Bregs vs B cells	STK38L	2.00365	5.13e-74	Upregulated
Bregs vs B cells	PAQR4	2.96433	9.67e-74	Upregulated
Bregs vs B cells	CDKN2C	3.68698	1.14e-73	Upregulated
Bregs vs B cells	IGLV2-8	4.06233	1.18e-73	Upregulated
Bregs vs B cells	TLE6	4.7649	2.49e-73	Upregulated
Bregs vs B cells	ACOXL	6.56647	4.03e-73	Upregulated
Bregs vs B cells	IGLC7	4.1385	9.84e-73	Upregulated
Bregs vs B cells	IGKV3D-15	4.43434	2.31e-72	Upregulated
Bregs vs B cells	IGKV4-1	3.26189	3.76e-72	Upregulated
Bregs vs B cells	FUCA2	1.64031	1.45e-71	Upregulated
Bregs vs B cells	PRDM1	5.69556	2.44e-71	Upregulated
Bregs vs B cells	IGKJ3	2.87819	3.09e-71	Upregulated
Bregs vs B cells	IGHV2-26	3.95313	4.12e-71	Upregulated
Bregs vs B cells	GSN	2.31384	7.7e-71	Upregulated
Bregs vs B cells	MANF	3.00665	8.99e-71	Upregulated
Bregs vs B cells	IGKV1-39	3.89138	1.12e-70	Upregulated
Bregs vs B cells	IGLV3-19	4.36681	5e-70	Upregulated
Bregs vs B cells	PPIB	2.87742	2.04e-68	Upregulated
Bregs vs B cells	WNT11	6.18289	2.04e-68	Upregulated
Bregs vs B cells	AICDA	4.45422	2.18e-68	Upregulated
Bregs vs B cells	FOSL2	3.14619	4.59e-68	Upregulated
Bregs vs B cells	ARPC5	1.87562	6.56e-68	Upregulated
Bregs vs B cells	GPR114	2.55443	9.58e-68	Upregulated
Bregs vs B cells	SEC24D	2.71732	3.4e-67	Upregulated
Bregs vs B cells	IGLV1-47	4.1348	6.27e-67	Upregulated
Bregs vs B cells	F2R	4.86205	1.55e-66	Upregulated
Bregs vs B cells	DCAF12	3.49798	1.98e-65	Upregulated
Bregs vs B cells	IGHV2-70	4.55882	3.45e-65	Upregulated
Bregs vs B cells	SPSB1	3.23284	4.09e-65	Upregulated
Bregs vs B cells	IGKJ4	3.33239	6.21e-65	Upregulated
Bregs vs B cells	PPA1	1.51004	1.59e-64	Upregulated
Bregs vs B cells	XBP1	5.26021	2.7e-64	Upregulated
Bregs vs B cells	PTPN1	2.31482	4.34e-64	Upregulated
Bregs vs B cells	IGLV10-54	3.51852	7.4e-64	Upregulated
Bregs vs B cells	IGKV3-11	3.00515	1.06e-63	Upregulated
Bregs vs B cells	EAF2	1.79756	1.17e-63	Upregulated
Bregs vs B cells	ELK3	1.31175	2.3e-63	Upregulated
Bregs vs B cells	SEMA4D	1.26963	2.78e-63	Upregulated
Bregs vs B cells	IGLV8-61	3.68951	3.62e-63	Upregulated
Bregs vs B cells	PRC1	2.42669	9.37e-63	Upregulated
Bregs vs B cells	PRDM15	2.49384	1.03e-62	Upregulated
Bregs vs B cells	IGSF3	-5.4278	3.53e-162	Downregulated
Bregs vs B cells	BAIAP3	-3.70126	1.66e-154	Downregulated
Bregs vs B cells	PDK4	-10.3414	4.31e-137	Downregulated
Bregs vs B cells	METTL8	-2.30838	4.64e-132	Downregulated
Bregs vs B cells	KCNH8	-5.38287	6.55e-128	Downregulated
Bregs vs B cells	CTD-2020K17.1	-3.36265	6.71e-117	Downregulated
Bregs vs B cells	CCL22	-8.46421	1.25e-103	Downregulated
Bregs vs B cells	XAF1	-2.53929	4.32e-101	Downregulated
Bregs vs B cells	RGAG4	-3.31451	8.42e-101	Downregulated
Bregs vs B cells	RP11-356M20.1	-8.56787	1.17e-85	Downregulated
Bregs vs B cells	IL13RA1	-4.26561	1.51e-78	Downregulated
Bregs vs B cells	KLF11	-1.75621	3.55e-75	Downregulated
Bregs vs B cells	PLXND1	-3.8781	5.31e-72	Downregulated
Bregs vs B cells	DFNB31	-4.34441	1.32e-71	Downregulated
Bregs vs B cells	IGF1R	-3.01291	2.71e-70	Downregulated
Bregs vs B cells	CCR7	-4.3191	7.52e-70	Downregulated
Bregs vs B cells	PPP1R3E	-2.44863	4.7e-68	Downregulated
Bregs vs B cells	GATAD1	-1.75727	7.32e-68	Downregulated
Bregs vs B cells	SBF2	-3.01363	7.18e-67	Downregulated
Bregs vs B cells	DPEP2	-3.90437	8.11e-67	Downregulated
Bregs vs B cells	ABCC5	-1.59811	1.01e-66	Downregulated
Bregs vs B cells	CABLES1	-1.87443	3.57e-66	Downregulated
Bregs vs B cells	TBC1D9	-1.03266	1.98e-65	Downregulated
Bregs vs B cells	JADE2	-1.54393	4.36e-65	Downregulated
Bregs vs B cells	ZNF860	-2.57172	6.61e-65	Downregulated
Bregs vs B cells	MIR146A	-1.15603	2.1e-61	Downregulated
Bregs vs B cells	C12orf42	-4.32434	7.34e-61	Downregulated
Bregs vs B cells	CBX7	-2.23781	2.3e-60	Downregulated
Bregs vs B cells	LINC00494	-3.43824	9.47e-57	Downregulated
Bregs vs B cells	RP11-349A22.5	-1.33698	1.02e-56	Downregulated
Bregs vs B cells	ADTRP	-2.48412	6.1e-56	Downregulated
Bregs vs B cells	AHNAK	-2.08748	7.68e-56	Downregulated
Bregs vs B cells	CAMK2G	-1.53164	8.71e-56	Downregulated
Bregs vs B cells	WNT10A	-3.92036	2.57e-55	Downregulated
Bregs vs B cells	APLP2	-2.81368	3.68e-55	Downregulated
Bregs vs B cells	CELSR1	-2.90129	5.49e-55	Downregulated
Bregs vs B cells	PHF1	-1.9501	5.65e-53	Downregulated
Bregs vs B cells	EPHB6	-3.1448	8.98e-53	Downregulated
Bregs vs B cells	CD24P4	-2.73326	1.23e-52	Downregulated
Bregs vs B cells	ATG16L2	-1.99126	1.6e-52	Downregulated
Bregs vs B cells	TMEM63A	-2.06296	1.97e-52	Downregulated
Bregs vs B cells	ZC3H6	-2.46001	4.46e-52	Downregulated
Bregs vs B cells	QRSL1	-1.59758	6.48e-52	Downregulated
Bregs vs B cells	RP11-18I14.10	-2.48712	3.76e-51	Downregulated
Bregs vs B cells	NAB2	-2.2547	4.76e-51	Downregulated
Bregs vs B cells	C1orf132	-2.14614	9.62e-50	Downregulated
Bregs vs B cells	SH3PXD2A	-1.51353	8.24e-49	Downregulated
Bregs vs B cells	RP11-693J15.5	-2.95558	1.01e-48	Downregulated
Bregs vs B cells	NR1D2	-2.67385	6.29e-47	Downregulated
Bregs vs B cells	PRICKLE1	-3.63868	4.4e-46	Downregulated
Bregs vs B cells	ZNF441	-2.15825	4.11e-45	Downregulated
Bregs vs B cells	DGKA	-1.30366	7.18e-45	Downregulated
Bregs vs B cells	LHFPL2	-2.0866	5.16e-44	Downregulated
Bregs vs B cells	MMP11	-2.27996	5.51e-44	Downregulated
Bregs vs B cells	MRPS25	-1.3045	1.74e-43	Downregulated
Bregs vs B cells	ZNRD1-AS1	-2.22605	1.98e-43	Downregulated
Bregs vs B cells	LINC00667	-1.26567	5.89e-43	Downregulated
Bregs vs B cells	AMY2B	-2.23057	1.14e-42	Downregulated
Bregs vs B cells	CLEC2D	-1.82345	1.71e-42	Downregulated
Bregs vs B cells	PASK	-1.90405	9.25e-42	Downregulated
Bregs vs B cells	ZMAT1	-3.38329	1.09e-41	Downregulated
Bregs vs B cells	C1orf95	-7.67213	1.47e-41	Downregulated
Bregs vs B cells	BCL2	-2.69575	1.98e-41	Downregulated
Bregs vs B cells	ZNF767	-1.79952	2.16e-41	Downregulated
Bregs vs B cells	AC005154.6	-1.77063	6.4e-41	Downregulated
Bregs vs B cells	GIGYF1	-1.76127	2.14e-40	Downregulated
Bregs vs B cells	CHML	-2.00099	2.6e-40	Downregulated
Bregs vs B cells	TTC14	-1.37824	3.79e-40	Downregulated
Bregs vs B cells	FAIM3	-2.85095	6.82e-40	Downregulated
Bregs vs B cells	RPL32P3	-1.40646	7.37e-40	Downregulated
Bregs vs B cells	OSGEP	-1.3662	8.06e-40	Downregulated
Bregs vs B cells	ID3	-1.79505	8.1e-40	Downregulated
Bregs vs B cells	PLK3	-1.61711	1.07e-39	Downregulated
Bregs vs B cells	MTERFD2	-1.74177	1.44e-39	Downregulated
Bregs vs B cells	PPAPDC1B	-1.57371	1.92e-39	Downregulated
Bregs vs B cells	GPRASP1	-4.48493	2.04e-39	Downregulated
Bregs vs B cells	NFATC1	-1.54286	3.72e-39	Downregulated
Bregs vs B cells	BBS2	-1.57809	3.73e-39	Downregulated
Bregs vs B cells	DENND4C	-1.59732	4.78e-39	Downregulated
Bregs vs B cells	MEGF6	-5.12894	6.27e-39	Downregulated
Bregs vs B cells	ZFP36L2	-1.45689	2e-38	Downregulated
Bregs vs B cells	IRF5	-1.15001	3.85e-38	Downregulated
Bregs vs B cells	ZCWPW1	-2.77477	6.61e-38	Downregulated
Bregs vs B cells	RP11-420G6.4	-2.78282	1.92e-37	Downregulated
Bregs vs B cells	IRS2	-3.41949	3.87e-37	Downregulated
Bregs vs B cells	VPS13D	-1.27972	4.67e-37	Downregulated
Bregs vs B cells	KIAA1683	-4.81533	1.26e-36	Downregulated
Bregs vs B cells	ABLIM1	-1.80497	1.28e-36	Downregulated
Bregs vs B cells	BBS10	-1.85494	1.48e-36	Downregulated
Bregs vs B cells	NBPF1	-2.4144	2.43e-36	Downregulated
Bregs vs B cells	BACE2	-1.58284	6.38e-36	Downregulated
Bregs vs B cells	KCTD11	-1.7393	8.09e-36	Downregulated
Bregs vs B cells	KANSL1L	-2.46284	9.3e-36	Downregulated
Bregs vs B cells	RP11-228B15.4	-3.21252	2.14e-35	Downregulated
Bregs vs B cells	NETO1	-4.81614	3.04e-35	Downregulated
Bregs vs B cells	CCDC159	-1.86052	3.27e-35	Downregulated
Bregs vs B cells	KIF13A	-2.81528	3.46e-35	Downregulated
Bregs vs B cells	EPSTI1	-1.56988	4.16e-35	Downregulated
Bregs vs B cells	ZNF84	-1.47646	4.28e-35	Downregulated
Bregs vs B cells	ABI2	-1.27434	8.57e-35	Downregulated
