## Supplementary Table 2 for "A CD40-Targeted IL-21 Fusokine Enables Rapid Generation of Human IL-10⁺Granzyme B⁺ Regulatory B Cells"

### Sheet: Sheet1
Comparison	Gene_Name	log2FoldChange	padj	Direction
Bregs vs B-CpG	RP11-625L16.3	1.54731	4.71e-190	Upregulated
Bregs vs B-CpG	SLC41A1	2.57737	1.81e-178	Upregulated
Bregs vs B-CpG	TOX	3.83314	3.42e-167	Upregulated
Bregs vs B-CpG	IGHV1-69	1.19778	8.32e-159	Upregulated
Bregs vs B-CpG	PFKFB3	2.7638	2.77e-153	Upregulated
Bregs vs B-CpG	IGHV1-24	1.43304	6.81e-145	Upregulated
Bregs vs B-CpG	DDIT4	1.57578	9.09e-145	Upregulated
Bregs vs B-CpG	GZMB	4.23424	9.37e-129	Upregulated
Bregs vs B-CpG	PAG1	1.86931	7.37e-122	Upregulated
Bregs vs B-CpG	SOCS3	2.65275	9.7e-111	Upregulated
Bregs vs B-CpG	TMEM163	2.83988	4.05e-107	Upregulated
Bregs vs B-CpG	DHRS9	2.98721	1.21e-106	Upregulated
Bregs vs B-CpG	RAB7L1	1.24098	4.58e-100	Upregulated
Bregs vs B-CpG	KCTD12	2.20501	6.42e-93	Upregulated
Bregs vs B-CpG	LDLR	1.33585	4.62e-92	Upregulated
Bregs vs B-CpG	IGLV3-1	1.00583	1.31e-90	Upregulated
Bregs vs B-CpG	SLA	1.37865	5.95e-88	Upregulated
Bregs vs B-CpG	ARID5A	2.21748	3.5e-86	Upregulated
Bregs vs B-CpG	RP11-25K19.1	3.41693	2.43e-83	Upregulated
Bregs vs B-CpG	FADS2	1.68776	7.87e-83	Upregulated
Bregs vs B-CpG	HIF1A	1.53287	1.69e-76	Upregulated
Bregs vs B-CpG	IGKV1D-33	1.13258	2.45e-76	Upregulated
Bregs vs B-CpG	STK38L	1.29091	5.13e-74	Upregulated
Bregs vs B-CpG	TLE6	3.08975	2.49e-73	Upregulated
Bregs vs B-CpG	ACOXL	2.06197	4.03e-73	Upregulated
Bregs vs B-CpG	WNT11	12.3832	2.04e-68	Upregulated
Bregs vs B-CpG	AICDA	3.50668	2.18e-68	Upregulated
Bregs vs B-CpG	FOSL2	1.54523	4.59e-68	Upregulated
Bregs vs B-CpG	GPR114	1.2052	9.58e-68	Upregulated
Bregs vs B-CpG	F2R	1.93751	1.55e-66	Upregulated
Bregs vs B-CpG	SPSB1	1.02901	4.09e-65	Upregulated
Bregs vs B-CpG	PTPN1	1.08747	4.34e-64	Upregulated
Bregs vs B-CpG	ELK3	1.08952	2.3e-63	Upregulated
Bregs vs B-CpG	PRDM15	1.26435	1.03e-62	Upregulated
Bregs vs B-CpG	SNTA1	2.81133	1.66e-62	Upregulated
Bregs vs B-CpG	VPREB1	4.85278	4.1e-62	Upregulated
Bregs vs B-CpG	CCR4	5.97053	6.14e-61	Upregulated
Bregs vs B-CpG	FUT7	3.25981	1.29e-60	Upregulated
Bregs vs B-CpG	FES	1.89448	7.05e-59	Upregulated
Bregs vs B-CpG	GNG3	1.19241	7.9e-59	Upregulated
Bregs vs B-CpG	GLDC	1.88235	1.92e-58	Upregulated
Bregs vs B-CpG	IGKV1-33	1.59901	2.9e-57	Upregulated
Bregs vs B-CpG	HPGD	3.78449	7.22e-57	Upregulated
Bregs vs B-CpG	ADTRP	1.45195	6.1e-56	Upregulated
Bregs vs B-CpG	IGKV1D-39	1.04138	9.32e-56	Upregulated
Bregs vs B-CpG	PLXNB2	2.55185	2.19e-55	Upregulated
Bregs vs B-CpG	RP11-81H14.2	1.33106	2.43e-55	Upregulated
Bregs vs B-CpG	RUNX2	1.28705	4e-55	Upregulated
Bregs vs B-CpG	BATF	1.02606	1.12e-53	Upregulated
Bregs vs B-CpG	ASB2	1.01008	1.38e-53	Upregulated
Bregs vs B-CpG	PTMS	1.31473	2.02e-52	Upregulated
Bregs vs B-CpG	NINJ1	2.47923	3.74e-52	Upregulated
Bregs vs B-CpG	BTN1A1	1.56724	5.83e-51	Upregulated
Bregs vs B-CpG	MIR4435-1HG	1.98767	4.55e-50	Upregulated
Bregs vs B-CpG	RP11-16E12.2	1.21647	8.43e-50	Upregulated
Bregs vs B-CpG	JUN	1.95125	5.93e-49	Upregulated
Bregs vs B-CpG	KIAA0930	1.51058	1.17e-48	Upregulated
Bregs vs B-CpG	HTR3A	1.83366	4.85e-47	Upregulated
Bregs vs B-CpG	DUSP3	1.88448	9.11e-47	Upregulated
Bregs vs B-CpG	IGLV3-25	1.40956	2.61e-46	Upregulated
Bregs vs B-CpG	CHN2	4.43602	5.92e-46	Upregulated
Bregs vs B-CpG	ZBED2	2.25444	6.44e-46	Upregulated
Bregs vs B-CpG	ITPRIPL1	1.45554	6.58e-46	Upregulated
Bregs vs B-CpG	TCF12	1.47096	7.81e-46	Upregulated
Bregs vs B-CpG	PLSCR1	2.6411	7.11e-45	Upregulated
Bregs vs B-CpG	CTD-3088G3.8	3.51297	8.85e-45	Upregulated
Bregs vs B-CpG	LINC01010	4.925	1.16e-44	Upregulated
Bregs vs B-CpG	LIMK1	1.49069	4.3e-44	Upregulated
Bregs vs B-CpG	HRH1	7.77718	5.64e-44	Upregulated
Bregs vs B-CpG	RIMS3	2.77934	7.47e-44	Upregulated
Bregs vs B-CpG	ACPP	1.43955	3.06e-43	Upregulated
Bregs vs B-CpG	BCL3	1.50187	2.41e-42	Upregulated
Bregs vs B-CpG	SCARB1	1.1867	3.86e-42	Upregulated
Bregs vs B-CpG	IFITM1	1.56337	4.57e-42	Upregulated
Bregs vs B-CpG	GCA	1.35024	5.94e-42	Upregulated
Bregs vs B-CpG	GBP1	1.07292	4.68e-41	Upregulated
Bregs vs B-CpG	FEZ1	1.63879	1.29e-39	Upregulated
Bregs vs B-CpG	GZMH	7.57756	4.43e-39	Upregulated
Bregs vs B-CpG	HCK	1.79235	5.5e-39	Upregulated
Bregs vs B-CpG	MYO1G	1.15808	1.2e-38	Upregulated
Bregs vs B-CpG	GNB4	1.08749	2.3e-38	Upregulated
Bregs vs B-CpG	MINA	1.26236	6.21e-38	Upregulated
Bregs vs B-CpG	TRERF1	2.76656	8.24e-38	Upregulated
Bregs vs B-CpG	IL21R	1.48075	1.63e-37	Upregulated
Bregs vs B-CpG	FLOT1	1.13232	4.97e-37	Upregulated
Bregs vs B-CpG	CACNA1D	2.85268	7.23e-37	Upregulated
Bregs vs B-CpG	NEUROG3	8.23031	6.43e-36	Upregulated
Bregs vs B-CpG	SLC1A1	3.40091	1.68e-35	Upregulated
Bregs vs B-CpG	IL2RA	1.98248	2.15e-35	Upregulated
Bregs vs B-CpG	IGHV1-12	1.39937	5.15e-35	Upregulated
Bregs vs B-CpG	STOM	1.1386	6.85e-35	Upregulated
Bregs vs B-CpG	PDCD1LG2	2.43282	1.32e-34	Upregulated
Bregs vs B-CpG	SBNO2	1.55637	1.74e-34	Upregulated
Bregs vs B-CpG	ENO2	1.49554	2.32e-34	Upregulated
Bregs vs B-CpG	SMPDL3B	2.54208	2.37e-34	Upregulated
Bregs vs B-CpG	LPCAT3	1.05896	8.55e-34	Upregulated
Bregs vs B-CpG	CD226	2.01165	9.24e-34	Upregulated
Bregs vs B-CpG	NCALD	4.8196	1.25e-33	Upregulated
Bregs vs B-CpG	ZNRF1	6.37932	1.89e-32	Upregulated
Bregs vs B-CpG	IGLV3-6	1.08809	2.06e-32	Upregulated
Bregs vs B-CpG	IGSF3	-3.73324	3.53e-162	Downregulated
Bregs vs B-CpG	PDK4	-5.60227	4.31e-137	Downregulated
Bregs vs B-CpG	KCNH8	-1.83783	6.55e-128	Downregulated
Bregs vs B-CpG	IGHV3-72	-1.1843	2.42e-117	Downregulated
Bregs vs B-CpG	CTD-2020K17.1	-1.37398	6.71e-117	Downregulated
Bregs vs B-CpG	CCL22	-3.39972	1.25e-103	Downregulated
Bregs vs B-CpG	IGHM	-1.48449	6e-101	Downregulated
Bregs vs B-CpG	RP11-356M20.1	-9.75898	1.17e-85	Downregulated
Bregs vs B-CpG	DUSP5	-1.21056	1.53e-79	Downregulated
Bregs vs B-CpG	IL13RA1	-1.06667	1.51e-78	Downregulated
Bregs vs B-CpG	CCL3	-2.49405	2.4e-77	Downregulated
Bregs vs B-CpG	IGF1R	-1.20472	2.71e-70	Downregulated
Bregs vs B-CpG	CCR7	-3.2859	7.52e-70	Downregulated
Bregs vs B-CpG	PPP1R3E	-1.08389	4.7e-68	Downregulated
Bregs vs B-CpG	SBF2	-1.79151	7.18e-67	Downregulated
Bregs vs B-CpG	DPEP2	-2.18083	8.11e-67	Downregulated
Bregs vs B-CpG	CABLES1	-1.8635	3.57e-66	Downregulated
Bregs vs B-CpG	ZNF860	-1.15554	6.61e-65	Downregulated
Bregs vs B-CpG	IGLV10-54	-1.30131	7.4e-64	Downregulated
Bregs vs B-CpG	IGLV8-61	-1.17487	3.62e-63	Downregulated
Bregs vs B-CpG	MIR146A	-2.11896	2.1e-61	Downregulated
Bregs vs B-CpG	C12orf42	-2.40451	7.34e-61	Downregulated
Bregs vs B-CpG	LINC00494	-1.74025	9.47e-57	Downregulated
Bregs vs B-CpG	WNT10A	-2.64331	2.57e-55	Downregulated
Bregs vs B-CpG	APLP2	-1.62011	3.68e-55	Downregulated
Bregs vs B-CpG	CELSR1	-1.1895	5.49e-55	Downregulated
Bregs vs B-CpG	EPHB6	-1.50638	8.98e-53	Downregulated
Bregs vs B-CpG	CD24P4	-1.90312	1.23e-52	Downregulated
Bregs vs B-CpG	ZC3H6	-1.4611	4.46e-52	Downregulated
Bregs vs B-CpG	QRSL1	-1.17156	6.48e-52	Downregulated
Bregs vs B-CpG	NAB2	-1.39745	4.76e-51	Downregulated
Bregs vs B-CpG	PRDX4	-1.54086	2.91e-50	Downregulated
Bregs vs B-CpG	RP11-693J15.5	-1.86672	1.01e-48	Downregulated
Bregs vs B-CpG	NR1D2	-1.31825	6.29e-47	Downregulated
Bregs vs B-CpG	PRICKLE1	-2.65135	4.4e-46	Downregulated
Bregs vs B-CpG	IGLL5	-1.49051	3.16e-45	Downregulated
Bregs vs B-CpG	CLEC2D	-1.29918	1.71e-42	Downregulated
Bregs vs B-CpG	ZMAT1	-1.49123	1.09e-41	Downregulated
Bregs vs B-CpG	C1orf95	-4.73825	1.47e-41	Downregulated
Bregs vs B-CpG	BCL2	-1.62183	1.98e-41	Downregulated
Bregs vs B-CpG	IGKV2-30	-1.38614	1.04e-40	Downregulated
Bregs vs B-CpG	FAIM3	-1.82282	6.82e-40	Downregulated
Bregs vs B-CpG	ID3	-1.02519	8.1e-40	Downregulated
Bregs vs B-CpG	PLK3	-1.09015	1.07e-39	Downregulated
Bregs vs B-CpG	PPAPDC1B	-1.56127	1.92e-39	Downregulated
Bregs vs B-CpG	GPRASP1	-1.0846	2.04e-39	Downregulated
Bregs vs B-CpG	MEGF6	-2.99628	6.27e-39	Downregulated
Bregs vs B-CpG	IGHV6-1	-1.09344	4.08e-38	Downregulated
Bregs vs B-CpG	ZCWPW1	-1.28527	6.61e-38	Downregulated
Bregs vs B-CpG	RP11-420G6.4	-1.60328	1.92e-37	Downregulated
Bregs vs B-CpG	IRS2	-1.14558	3.87e-37	Downregulated
Bregs vs B-CpG	KIAA1683	-3.06687	1.26e-36	Downregulated
Bregs vs B-CpG	ABLIM1	-1.01862	1.28e-36	Downregulated
Bregs vs B-CpG	NBPF1	-1.14684	2.43e-36	Downregulated
Bregs vs B-CpG	BACE2	-2.94028	6.38e-36	Downregulated
Bregs vs B-CpG	KANSL1L	-1.10574	9.3e-36	Downregulated
Bregs vs B-CpG	RP11-228B15.4	-1.03165	2.14e-35	Downregulated
Bregs vs B-CpG	NETO1	-2.86803	3.04e-35	Downregulated
Bregs vs B-CpG	CCDC159	-1.02316	3.27e-35	Downregulated
Bregs vs B-CpG	KIF13A	-1.57748	3.46e-35	Downregulated
Bregs vs B-CpG	MYO1E	-1.06879	1.45e-34	Downregulated
Bregs vs B-CpG	CCR2	-3.0976	2.29e-34	Downregulated
Bregs vs B-CpG	CRIM1	-1.88519	2.65e-34	Downregulated
Bregs vs B-CpG	ZBTB37	-1.05226	7.26e-34	Downregulated
Bregs vs B-CpG	SLC9A7	-1.94958	1.02e-33	Downregulated
Bregs vs B-CpG	CARF	-1.04115	1.11e-33	Downregulated
Bregs vs B-CpG	KCNQ5	-1.58781	1.55e-33	Downregulated
Bregs vs B-CpG	ARAP3	-3.5003	3.83e-33	Downregulated
Bregs vs B-CpG	RP11-421L21.3	-1.72786	4.05e-33	Downregulated
Bregs vs B-CpG	GPM6A	-4.22729	4.62e-33	Downregulated
Bregs vs B-CpG	MIR600HG	-2.07948	4.73e-33	Downregulated
Bregs vs B-CpG	SLC12A3	-1.50724	1.78e-32	Downregulated
Bregs vs B-CpG	CEACAM1	-3.03491	2.68e-32	Downregulated
Bregs vs B-CpG	TLR6	-1.07075	2.81e-32	Downregulated
Bregs vs B-CpG	MAML2	-1.84429	2.83e-32	Downregulated
Bregs vs B-CpG	SGK223	-1.47475	9.33e-32	Downregulated
Bregs vs B-CpG	RP11-75L1.2	-1.00289	1.09e-31	Downregulated
Bregs vs B-CpG	NR4A2	-2.01216	2.61e-31	Downregulated
Bregs vs B-CpG	SDK2	-3.27093	3.59e-31	Downregulated
Bregs vs B-CpG	SORL1	-2.68378	3.64e-31	Downregulated
Bregs vs B-CpG	BTNL9	-1.27284	4.24e-31	Downregulated
Bregs vs B-CpG	KB-431C1.4	-1.5776	1.17e-30	Downregulated
Bregs vs B-CpG	TCL6	-1.59501	2.37e-30	Downregulated
Bregs vs B-CpG	KLHL14	-2.33277	8e-30	Downregulated
Bregs vs B-CpG	OBSCN	-1.08054	1.31e-29	Downregulated
Bregs vs B-CpG	SCIMP	-1.67079	1.45e-29	Downregulated
Bregs vs B-CpG	PLEKHA1	-2.30289	2.04e-29	Downregulated
Bregs vs B-CpG	CCL4	-1.96901	4.02e-29	Downregulated
Bregs vs B-CpG	SBF2-AS1	-1.24928	7.7e-29	Downregulated
Bregs vs B-CpG	TESK2	-1.10074	1.69e-28	Downregulated
Bregs vs B-CpG	ATP6V1C2	-2.29976	1.82e-28	Downregulated
Bregs vs B-CpG	RP4-740C4.6	-1.41755	2.88e-28	Downregulated
Bregs vs B-CpG	SYNM	-1.01919	3.19e-28	Downregulated
Bregs vs B-CpG	INPP5F	-1.45113	4.28e-28	Downregulated
Bregs vs B-CpG	PLAGL1	-1.04424	5.9e-28	Downregulated
Bregs vs B-CpG	WDR5B	-1.07236	8.08e-28	Downregulated
Bregs vs B-CpG	ZNF385C	-3.56622	1.13e-27	Downregulated
Bregs vs B-CpG	IGFBP4	-3.04525	1.86e-27	Downregulated
Bregs vs B-CpG	RP11-23P13.6	-2.23259	3.09e-27	Downregulated
Bregs vs B-CpG	PITPNM2	-1.15549	1.25e-26	Downregulated
